# Origin and microenvironment contribute to the sexually dimorphic phenotype and function of peritoneal macrophages

**DOI:** 10.1101/837336

**Authors:** Calum C. Bain, Douglas A. Gibson, Nicholas Steers, Katarina Boufea, Pieter A. Louwe, Catherine Docherty, Victor Huici, Rebecca Gentek, Marlene Magalhaes-Pinto, Marc Bajenoff, Cecile Benezech, David Dockrell, Philippa TK Saunders, Nizar Batada, Stephen J Jenkins

## Abstract

Macrophages reside in the body cavities where they maintain serosal homeostasis and provide immune surveillance. Peritoneal macrophages are implicated in the aetiology of pathologies including peritonitis, endometriosis and metastatic cancer thus understanding the factors that govern their behaviour is vital. Using a combination of fate mapping techniques, we have investigated the impact of sex and age on murine peritoneal macrophage differentiation, turnover and function. We demonstrate that the sexually dimorphic replenishment of peritoneal macrophages from the bone marrow, which is high in males and very low in females, is driven by changes in the local microenvironment that arise upon sexual maturation. Population and single cell RNAseq revealed striking dimorphisms in gene expression between male and female peritoneal macrophages that was in part explained by differences in composition of these populations. By estimating the time of residency of different subsets within the cavity and assessing development of dimorphisms with age and in monocytopenic *Ccr2*^−/−^ mice, we demonstrate that key sex-dependent features of peritoneal macrophages are a function of the differential rate of replenishment from the bone marrow while others are reliant on local microenvironment signals. Importantly, we demonstrate that the dimorphic turnover of peritoneal macrophages contributes to differences in the ability to protect against pneumococcal peritonitis between the sexes. These data highlight the importance of considering both sex and age in susceptibility to inflammatory and infectious disease.
