## Supplemental Table 1 for "Origin and microenvironment contribute to the sexually dimorphic phenotype and function of peritoneal macrophages"

### Sheet: CD102M_VS_CD102F_DEG_results
gene_ID	baseMean	log2FoldChange	lfcSE	stat	pvalue	padj
Xist	2781.85	11.0309	0.527014	20.9309	2.79893e-97	3.85777e-93
Tsix	116.099	10.3028	1.19867	8.59519	8.31273e-18	1.73597e-15
Clec4g	19.1294	2.26339	0.589439	3.8399	0.000123082	0.00315911
Ifi205	21.2266	2.18048	0.532034	4.09838	4.16048e-05	0.00124932
Apoc1	152.837	2.17239	0.231303	9.39196	5.88928e-21	1.80382e-18
Cxcl13	3521.38	2.05131	0.28532	7.18949	6.50336e-13	7.28746e-11
Auts2	26.1924	2.04573	0.452891	4.51706	6.27043e-06	0.000236135
Syde1	19.5115	2.03023	0.52161	3.89223	9.93263e-05	0.00264288
Ifit3	35.9335	1.90346	0.44788	4.24992	2.13844e-05	0.000682272
Srpx	100.486	1.85061	0.270207	6.84887	7.44353e-12	7.43436e-10
Cd209b	461.474	1.74427	0.142851	12.2104	2.73502e-34	3.1414e-31
Fscn1	431.548	1.73039	0.176177	9.8219	9.06199e-23	3.2026e-20
Ghr	23.8833	1.69061	0.456377	3.70443	0.000211869	0.00498326
Adcy4	152.304	1.67486	0.212037	7.89891	2.81356e-15	4.30881e-13
Adgrf5	139.037	1.62444	0.215863	7.52536	5.25761e-14	6.83637e-12
Mrvi1	937.167	1.54921	0.134457	11.522	1.02229e-30	8.76437e-28
Ip6k3	42.2266	1.5483	0.359715	4.30423	1.67564e-05	0.000551202
Gbp6.1	72.1158	1.44522	0.341569	4.23111	2.32536e-05	0.00073342
Plag1	71.7235	1.4208	0.273625	5.19252	2.07469e-07	1.07907e-05
Mapk12	34.6909	1.41982	0.365394	3.88573	0.000102023	0.00269384
Cfb	66.3887	1.38442	0.284477	4.86656	1.13559e-06	5.03275e-05
Snhg11	76.682	1.3595	0.266015	5.1106	3.21138e-07	1.60954e-05
Hcar2	238.416	1.34834	0.171783	7.84909	4.1907e-15	6.08004e-13
Lims2	46.1029	1.34539	0.34636	3.88437	0.000102595	0.00270376
Tgtp2	108.218	1.3389	0.288774	4.6365	3.54355e-06	0.000140347
Cd209a	415.052	1.33176	0.163735	8.13364	4.16595e-16	6.83564e-14
Usp18	119.846	1.32832	0.25467	5.21584	1.82986e-07	9.62631e-06
Trp53i11	37.1969	1.32686	0.356725	3.71955	0.000199579	0.00473458
Lrg1	2925.55	1.29831	0.102011	12.7272	4.17778e-37	7.1978e-34
Saa2	70.7569	1.29413	0.301049	4.29875	1.71766e-05	0.000563678
Saa3	9014.3	1.28262	0.136658	9.38564	6.25354e-21	1.87375e-18
Klhl13	83.4526	1.26096	0.2492	5.06004	4.19171e-07	2.04149e-05
She	460.719	1.24461	0.162316	7.66777	1.75006e-14	2.4121e-12
Oas2	831.984	1.22687	0.160216	7.65757	1.89481e-14	2.58576e-12
Sdc4	98.2497	1.21173	0.245085	4.94413	7.64845e-07	3.47715e-05
Ifit1	61.6303	1.19752	0.335173	3.57284	0.000353132	0.00759317
Mx1	235.561	1.18508	0.204295	5.80081	6.59951e-09	4.66467e-07
Edil3	256.289	1.17998	0.183189	6.44134	1.18426e-10	1.03308e-08
Ms4a6c	142.392	1.17356	0.257669	4.55454	5.24994e-06	0.000200443
Erc2	111.642	1.16932	0.218343	5.35541	8.5363e-08	4.74419e-06
Cd63	240.074	1.16295	0.175032	6.64422	3.04832e-11	2.83885e-09
Apoe	94139.3	1.15301	0.124437	9.26581	1.93603e-20	5.33686e-18
Dnm1	256.784	1.15073	0.180174	6.38678	1.69412e-10	1.45938e-08
Cracr2b	50.7597	1.14584	0.304679	3.7608	0.000169374	0.00410277
Stab1	1633.8	1.14218	0.134146	8.51444	1.67391e-17	3.39286e-15
Shank3	427.467	1.13953	0.170356	6.68915	2.24473e-11	2.1047e-09
Colec12	801.92	1.12849	0.162376	6.94988	3.65591e-12	3.73255e-10
Sema6d	121.752	1.12572	0.210361	5.35138	8.72846e-08	4.8315e-06
Nipal1	51.5146	1.12538	0.30446	3.69633	0.000218736	0.00512728
Mx2	93.7151	1.11716	0.241383	4.62816	3.68931e-06	0.000145285
Ptpn13	80.8417	1.06279	0.261032	4.07149	4.67131e-05	0.00137574
Sfrp1	87.1196	1.05425	0.280615	3.75694	0.000172006	0.00414469
Slfn5os	67.4772	1.03798	0.284525	3.64811	0.000264175	0.00600847
Spaca6	67.1931	1.03683	0.286413	3.62006	0.000294536	0.00656891
Mapre3	87.2105	1.01686	0.276562	3.67678	0.000236199	0.0054807
H2-T24	297.325	1.01356	0.156528	6.47529	9.46286e-11	8.30743e-09
C4b	47098.9	1.00134	0.107151	9.34511	9.17963e-21	2.5821e-18
Rtp4	566.686	1.00114	0.185162	5.40682	6.41524e-08	3.69964e-06
Als2cl	75.6714	0.992496	0.257437	3.85529	0.000115592	0.00299235
Ddx60	280.834	0.975151	0.221879	4.39496	1.10791e-05	0.000387568
Timd4	7238.35	0.967229	0.131747	7.34154	2.11156e-13	2.53075e-11
Clec2d	154.136	0.953743	0.267853	3.5607	0.000369872	0.00790379
Oas1g	165.604	0.921241	0.206332	4.46486	8.01227e-06	0.000290613
Irf7	334.602	0.906885	0.196418	4.61711	3.89113e-06	0.000151713
Tln2	587.502	0.9055	0.152755	5.9278	3.0702e-09	2.22719e-07
Cp	1279.36	0.903338	0.178554	5.05918	4.21053e-07	2.04344e-05
Xaf1	134.016	0.89798	0.223602	4.01598	5.92001e-05	0.00169637
Rims3	90.702	0.897016	0.237122	3.78292	0.000154997	0.00383951
Htra3	786.794	0.8964	0.126358	7.09412	1.30174e-12	1.42396e-10
Marcksl1	154.867	0.890542	0.210701	4.22657	2.37275e-05	0.000744958
Tiam1	1693.15	0.88965	0.127302	6.9885	2.77835e-12	2.87925e-10
Pde7b	133.245	0.888287	0.232736	3.81671	0.000135242	0.00342025
Ldhb	139	0.874832	0.210742	4.1512	3.30743e-05	0.00101529
Stat2	695.122	0.871658	0.160858	5.41879	6.00032e-08	3.48956e-06
Ifi27l2a	150.587	0.86471	0.219913	3.93205	8.42251e-05	0.0023264
Nr3c2	153.43	0.862522	0.202304	4.26348	2.01266e-05	0.000646631
Slfn4	904.185	0.857189	0.160736	5.3329	9.66545e-08	5.30753e-06
P2rx1	374.138	0.856904	0.15588	5.49722	3.85835e-08	2.33244e-06
Nlrc5	281.603	0.85435	0.171706	4.97565	6.5029e-07	3.02802e-05
Igf1	1552.33	0.852257	0.128308	6.6423	3.08831e-11	2.85679e-09
Neo1	116.987	0.847171	0.229482	3.69167	0.000222786	0.00521335
Slc30a4	135.552	0.844389	0.215656	3.91545	9.02361e-05	0.00246679
Gbgt1	116.974	0.836343	0.214189	3.90469	9.43463e-05	0.0025398
Pfkfb3	392.976	0.831871	0.183931	4.52273	6.1047e-06	0.000230523
Kdm6a	1020.02	0.829153	0.116035	7.14572	8.95227e-13	9.87113e-11
Sorl1	184.848	0.824409	0.192079	4.29204	1.77041e-05	0.000579611
Ocln	332.674	0.811058	0.157955	5.13473	2.82555e-07	1.43178e-05
Prtn3	381.675	0.810531	0.150326	5.39181	6.97517e-08	3.95633e-06
Tmem8	183.156	0.809126	0.192142	4.21108	2.54151e-05	0.00079613
Zbp1	243.678	0.802922	0.218542	3.67399	0.00023879	0.00551296
Epha4	439.354	0.799195	0.145572	5.49002	4.01896e-08	2.4084e-06
Mill2	163.401	0.796896	0.187388	4.25264	2.11261e-05	0.000677165
Cxcl12	354.178	0.791418	0.138295	5.72269	1.04852e-08	7.15437e-07
Pou2f2	352.057	0.79056	0.16889	4.68091	2.85611e-06	0.000116467
Ust	112.34	0.783562	0.222967	3.51425	0.000440999	0.00922351
Scn1b	353.755	0.779575	0.161545	4.82575	1.39477e-06	6.04531e-05
Slc25a23	214.483	0.778953	0.198712	3.92	8.85485e-05	0.00243334
Snx11	244.255	0.776958	0.163182	4.7613	1.9235e-06	8.0338e-05
Lama3	1462.29	0.771636	0.127431	6.05531	1.40149e-09	1.09754e-07
Rab6b	593.48	0.767749	0.140906	5.44865	5.07542e-08	2.98951e-06
Hal	2928.85	0.762929	0.0990481	7.70261	1.33318e-14	1.85608e-12
Malat1	40291.4	0.753802	0.10708	7.03958	1.92813e-12	2.07621e-10
Rgl1	1055.42	0.745829	0.146693	5.08429	3.69011e-07	1.80999e-05
Cacna1a	204.454	0.74377	0.16953	4.38725	1.14795e-05	0.000398544
Csf1	186.025	0.742617	0.206714	3.5925	0.000327527	0.00717586
Pbx1	1024.45	0.739706	0.123648	5.98237	2.19909e-09	1.64729e-07
Peg13	673.184	0.735468	0.136926	5.37129	7.81771e-08	4.36241e-06
Socs3	389.736	0.724644	0.201747	3.59185	0.000328333	0.00717586
Prtg	380.313	0.718821	0.150537	4.77504	1.7967e-06	7.57306e-05
Irgm2	855.333	0.714549	0.16727	4.27183	1.93876e-05	0.000627276
Nxpe5	1394.4	0.7122	0.112872	6.30982	2.79359e-10	2.33358e-08
C3	7765.6	0.709688	0.117925	6.01812	1.76453e-09	1.34367e-07
Tgfb2	6990.56	0.709515	0.107315	6.61155	3.80329e-11	3.47157e-09
Cd38	2281.16	0.699238	0.167335	4.17866	2.93233e-05	0.000910276
Pltp	18539.6	0.695981	0.140311	4.96027	7.03948e-07	3.25439e-05
Rnf213	4121.4	0.694098	0.128682	5.3939	6.89458e-08	3.92678e-06
Cpne8	638.736	0.693642	0.145592	4.7643	1.89512e-06	7.93936e-05
Ly6e	5635.72	0.691303	0.128062	5.39818	6.73203e-08	3.85011e-06
Lpar6	219.597	0.68373	0.168518	4.05732	4.96385e-05	0.00144951
Bmpr1a	390.933	0.681666	0.181177	3.76244	0.000168262	0.00409745
Tbkbp1	194.314	0.681153	0.168998	4.03054	5.56492e-05	0.00160799
Tnfsf10	146.356	0.678944	0.194584	3.48921	0.000484454	0.00993634
Cdc42bpa	565.809	0.66125	0.149384	4.42652	9.57635e-06	0.000338905
C1qa	5253.49	0.65865	0.137634	4.78552	1.70549e-06	7.23284e-05
Fcgr2b	2495.8	0.656713	0.12527	5.24238	1.58516e-07	8.37096e-06
Ttyh3	1444.83	0.653199	0.110165	5.92925	3.04321e-09	2.21929e-07
Tmem140	429.392	0.650773	0.131296	4.95655	7.17577e-07	3.28584e-05
Parp8	298.074	0.646713	0.159021	4.06684	4.76545e-05	0.00139749
Uba7	612.445	0.63995	0.118027	5.42207	5.89137e-08	3.44071e-06
Fcgrt	1248.41	0.635994	0.124526	5.10731	3.26773e-07	1.63185e-05
Irs2	461.65	0.634341	0.164496	3.85628	0.000115128	0.00298833
Tjp1	517.425	0.63086	0.156133	4.04054	5.33291e-05	0.00154744
Irf1	495.529	0.623855	0.140752	4.43228	9.3241e-06	0.000332938
Dyrk2	379.744	0.622495	0.142641	4.36407	1.27665e-05	0.0004334
Slfn1	666.105	0.619333	0.159173	3.89095	9.98509e-05	0.00264663
Zbtb4	385.276	0.618537	0.140099	4.41501	1.01004e-05	0.000356045
Plxna4	620.379	0.618098	0.133219	4.63973	3.48872e-06	0.000138573
Rasal2	318.11	0.616999	0.171913	3.58902	0.000331927	0.00722742
Eif2s3x	416.774	0.616851	0.131306	4.69781	2.6296e-06	0.00010819
Zhx2	451.058	0.609936	0.143508	4.2502	2.13579e-05	0.000682272
Dock4	279.319	0.603448	0.167692	3.59855	0.000319995	0.00703428
Ppp1r9a	661.776	0.59745	0.118865	5.0263	5.00037e-07	2.4014e-05
Apba1	363.618	0.595105	0.14563	4.0864	4.38115e-05	0.00129861
Pdxk	303.291	0.594211	0.163235	3.64022	0.000272407	0.00611497
Clstn1	323.287	0.593094	0.148032	4.00653	6.16176e-05	0.0017547
F13a1	4867.37	0.590971	0.114207	5.17454	2.28477e-07	1.17504e-05
Igf1r	451.995	0.586717	0.146841	3.9956	6.45317e-05	0.0018339
Tmem176b	4106.65	0.580179	0.11552	5.02233	5.10481e-07	2.43459e-05
Usp1	627.086	-0.581525	0.159546	-3.64488	0.00026752	0.00605457
Slbp	332.451	-0.584504	0.154587	-3.78108	0.00015615	0.00385011
Pcna	553.811	-0.590673	0.127475	-4.63363	3.59312e-06	0.000141903
Serpinb2	9401.97	-0.592443	0.118123	-5.01549	5.2898e-07	2.50547e-05
Mmgt1	218.742	-0.593954	0.163095	-3.64177	0.000270769	0.00610632
F7	820.147	-0.595256	0.123671	-4.81324	1.48505e-06	6.41645e-05
Tuba1b	3808.5	-0.595819	0.10537	-5.65455	1.56254e-08	1.02555e-06
Rassf8	247.855	-0.6013	0.170184	-3.53324	0.000410507	0.0086382
Aifm1	375.23	-0.602095	0.141207	-4.2639	2.00887e-05	0.000646631
Creld2	504.99	-0.602467	0.16936	-3.55732	0.000374659	0.00798134
Chek2	237.859	-0.607316	0.164735	-3.68662	0.000227248	0.00529977
Lrrfip1	860.897	-0.609019	0.122793	-4.95971	7.05988e-07	3.25439e-05
Fam107b	269.294	-0.610673	0.173812	-3.5134	0.000442404	0.00923886
Gramd1b	1814.72	-0.613482	0.104683	-5.8604	4.6176e-09	3.33217e-07
Mnat1	189.855	-0.613717	0.173977	-3.52758	0.000419381	0.00879806
Nin	5595.08	-0.614736	0.0946204	-6.49687	8.20104e-11	7.29258e-09
C1rl	175.132	-0.618646	0.173408	-3.56756	0.000360317	0.00772357
Ran	1011.23	-0.621511	0.126213	-4.9243	8.4662e-07	3.82589e-05
Paics	4620.42	-0.625548	0.100325	-6.23522	4.51139e-10	3.70122e-08
Ndc1	219.382	-0.640131	0.175894	-3.6393	0.000273375	0.00612671
Cstf2	214.522	-0.640907	0.167185	-3.83352	0.000126324	0.0032303
Me2	682.428	-0.640933	0.120841	-5.30392	1.13343e-07	6.07862e-06
Psmd14	513.586	-0.642332	0.129262	-4.96922	6.72215e-07	3.11957e-05
Tstd3	259.61	-0.644319	0.158485	-4.0655	4.79292e-05	0.00140256
Sae1	368.94	-0.645303	0.156692	-4.11828	3.81703e-05	0.00115881
Ifi30	2610.66	-0.645962	0.130276	-4.95843	7.10666e-07	3.26504e-05
Id2	428.315	-0.648407	0.158428	-4.09274	4.26296e-05	0.00127083
Rpa1	463.491	-0.649424	0.151827	-4.2774	1.89091e-05	0.000613232
Cct3	606.874	-0.65246	0.128225	-5.08839	3.61117e-07	1.7776e-05
Polh	249.984	-0.654372	0.15777	-4.14763	3.35937e-05	0.00102834
Memo1	213.997	-0.655097	0.166576	-3.93271	8.39934e-05	0.00232466
Gpsm2	204.894	-0.65788	0.16833	-3.90827	9.29604e-05	0.00251542
Fabp5	488.231	-0.659794	0.14759	-4.47047	7.80486e-06	0.000284588
Slmo2	276.329	-0.660501	0.178076	-3.70909	0.000208008	0.0049092
Whsc1	758.478	-0.661154	0.114283	-5.78525	7.24037e-09	5.0401e-07
Ltbp3	219.412	-0.666404	0.177888	-3.74621	0.000179529	0.00429591
Hspa8	16330.7	-0.666766	0.162794	-4.09576	4.2079e-05	0.00125808
Serpinb1a	2663.4	-0.66758	0.152665	-4.37283	1.22644e-05	0.000419454
Pdia5	262.283	-0.670668	0.17049	-3.93378	8.36212e-05	0.00231902
Hspe1	224.403	-0.672674	0.172633	-3.89656	9.75666e-05	0.00260877
Ttf2	170.012	-0.672699	0.18335	-3.66894	0.000243558	0.00559494
Emb	315.774	-0.675449	0.164413	-4.10825	3.98671e-05	0.00120238
Nup107	426.409	-0.68553	0.132428	-5.17664	2.25922e-07	1.16625e-05
Anpep	739.32	-0.685776	0.160051	-4.28474	1.82956e-05	0.000596141
Topbp1	1203.99	-0.686851	0.114156	-6.01679	1.77907e-09	1.3473e-07
Setd8	1033.81	-0.688197	0.141891	-4.85019	1.23341e-06	5.41404e-05
Tuba1c	2011.78	-0.688475	0.104907	-6.56273	5.2832e-11	4.75937e-09
Slc16a3	272.246	-0.690423	0.165302	-4.17675	2.95709e-05	0.0009159
Pgk1	535.439	-0.693143	0.125684	-5.51495	3.48877e-08	2.15631e-06
Pi16	424.967	-0.69442	0.132106	-5.25654	1.4679e-07	7.78157e-06
Slc7a1	411.036	-0.696492	0.150828	-4.61779	3.87846e-06	0.000151713
Ptprs	199.637	-0.699458	0.173916	-4.02182	5.77507e-05	0.00166175
Nrm	238.274	-0.706079	0.189282	-3.7303	0.00019125	0.00456056
Csrp1	190.181	-0.706853	0.193491	-3.65315	0.000259042	0.00591122
Gapt	316.086	-0.709957	0.15622	-4.54458	5.50441e-06	0.000209578
Ezr	792.489	-0.712531	0.146303	-4.87023	1.11467e-06	4.96816e-05
Gsto1	466.289	-0.713112	0.130633	-5.45888	4.79142e-08	2.83434e-06
Cep128	583.321	-0.715179	0.125956	-5.67799	1.36284e-08	9.07438e-07
Anxa2	1805.12	-0.718809	0.118864	-6.0473	1.47291e-09	1.14695e-07
Svip	195.386	-0.722647	0.167859	-4.30507	1.66934e-05	0.000550444
Eme1	138.265	-0.722726	0.206481	-3.50021	0.000464884	0.00960644
Tubb6	1897.76	-0.72499	0.124581	-5.81945	5.90419e-09	4.21645e-07
Atp8b4	460.42	-0.725214	0.140996	-5.14352	2.69644e-07	1.3816e-05
Glrx	256.107	-0.729613	0.162391	-4.49295	7.02445e-06	0.00026167
Oscp1	222.257	-0.731696	0.192343	-3.80412	0.000142312	0.00357283
Pde10a	257.079	-0.733514	0.159026	-4.61254	3.97786e-06	0.000154008
Tubb5	4908.49	-0.733829	0.101083	-7.25967	3.8803e-13	4.4943e-11
Smyd2	132.851	-0.736651	0.202021	-3.64641	0.000265925	0.00603431
Morf4l2	1041.83	-0.743211	0.133882	-5.55124	2.83655e-08	1.78999e-06
Efcab5	590.749	-0.748343	0.133225	-5.61712	1.94165e-08	1.25055e-06
Lyz1	31447.6	-0.752086	0.124714	-6.03047	1.63479e-09	1.25879e-07
Snrpd1	127.292	-0.761385	0.202651	-3.75713	0.000171872	0.00414469
Prim2	218.354	-0.763328	0.163497	-4.66875	3.03036e-06	0.000122846
Sgms2	344.02	-0.764331	0.203008	-3.76503	0.000166532	0.00406249
Bend4	320.182	-0.771358	0.157723	-4.89059	1.00535e-06	4.51358e-05
Cc2d2a	147.345	-0.772596	0.197549	-3.91091	9.19494e-05	0.00249968
Sel1l3	380.552	-0.783806	0.141513	-5.53874	3.04658e-08	1.90868e-06
Nasp	223.29	-0.784989	0.170028	-4.61682	3.89657e-06	0.000151713
Skp2	184.481	-0.796225	0.184653	-4.31201	1.61779e-05	0.000536008
Rad51	162.299	-0.796509	0.181255	-4.39442	1.11071e-05	0.000387568
Psmg1	204.14	-0.797485	0.191897	-4.15579	3.24167e-05	0.000999552
Pold1	119.384	-0.800839	0.227419	-3.52143	0.000429226	0.00899091
Gas2l3	252.562	-0.806141	0.157324	-5.1241	2.9897e-07	1.50391e-05
Cdt1	127.898	-0.807295	0.20286	-3.97957	6.90396e-05	0.00195797
Rbl1	388.882	-0.808329	0.141218	-5.72399	1.04048e-08	7.13481e-07
Tk1	207.227	-0.810393	0.174429	-4.64597	3.38478e-06	0.000134834
Ppa1	145.888	-0.813735	0.206494	-3.94072	8.12366e-05	0.00226657
Lancl2	126.758	-0.814989	0.222733	-3.65903	0.000253167	0.00579635
Alcam	1499.64	-0.815397	0.125921	-6.47547	9.45178e-11	8.30743e-09
Dnmt1	1127.49	-0.828306	0.118506	-6.98957	2.75725e-12	2.87903e-10
Rnaseh2b	205.025	-0.830026	0.171972	-4.82651	1.38949e-06	6.04143e-05
Nid2	223.653	-0.836795	0.164045	-5.10102	3.37834e-07	1.67495e-05
Fen1	98.0144	-0.838155	0.223559	-3.74915	0.000177433	0.00425316
Hat1	338.818	-0.838252	0.187107	-4.48007	7.46198e-06	0.000274996
Lmna	459.889	-0.840161	0.19399	-4.33095	1.48464e-05	0.000497879
Slfn9	394.631	-0.842961	0.182686	-4.61425	3.9452e-06	0.000153174
Dpep2	2501.73	-0.853079	0.115812	-7.36604	1.75769e-13	2.14392e-11
Pole2	106.575	-0.858149	0.21655	-3.96282	7.40683e-05	0.00208344
AI506816	1812.72	-0.864833	0.104839	-8.24918	1.59483e-16	2.7536e-14
Rad18	204.962	-0.870973	0.179257	-4.85879	1.18105e-06	5.21745e-05
Tubb4b	563.841	-0.874069	0.144561	-6.04634	1.4817e-09	1.14732e-07
Zgrf1	123.472	-0.87676	0.214494	-4.08757	4.35913e-05	0.00129487
Rpa2	134.097	-0.880865	0.19732	-4.46414	8.03911e-06	0.000290822
P2ry2	394.425	-0.880932	0.141043	-6.24582	4.21576e-10	3.47939e-08
Retnla	458.896	-0.888	0.176796	-5.02273	5.09422e-07	2.43459e-05
Tpm4	1693.64	-0.895972	0.122986	-7.28514	3.21328e-13	3.78535e-11
Racgap1	513.753	-0.896721	0.160043	-5.603	2.1067e-08	1.35054e-06
Smc4	882.801	-0.898156	0.147027	-6.10879	1.00387e-09	7.99791e-08
Tmem154	328.726	-0.901164	0.169138	-5.32798	9.93104e-08	5.41026e-06
Ccnd1	5458.43	-0.90911	0.100309	-9.06309	1.26809e-19	3.17784e-17
Cbx5	575.479	-0.910757	0.157079	-5.7981	6.70721e-09	4.7166e-07
Hmgb2	245.836	-0.911464	0.165425	-5.50981	3.59213e-08	2.19072e-06
Oraov1	3562.33	-0.91717	0.108503	-8.45294	2.8405e-17	5.51417e-15
Coro1a	153.798	-0.928927	0.198055	-4.69026	2.72864e-06	0.000111931
Pola1	289.984	-0.929497	0.168646	-5.51152	3.5575e-08	2.17925e-06
Hsp90aa1	1842.56	-0.93662	0.154051	-6.07992	1.20241e-09	9.52457e-08
Tfec	196.853	-0.951559	0.183106	-5.19677	2.02784e-07	1.0587e-05
Orc6	93.5219	-0.953015	0.247542	-3.84992	0.000118156	0.00304402
Exosc9	212.418	-0.954342	0.188866	-5.05302	4.34875e-07	2.10312e-05
C1ra	302.295	-0.961411	0.156623	-6.13837	8.33702e-10	6.71983e-08
Pmf1	147.651	-0.966482	0.21754	-4.44278	8.88019e-06	0.000318739
Ulbp1	87.3403	-0.968215	0.253206	-3.82382	0.000131399	0.00333532
Mcm3	615.885	-0.982469	0.135448	-7.25347	4.0623e-13	4.6659e-11
Vim	9292.35	-0.985134	0.121756	-8.09103	5.91634e-16	9.48196e-14
Tipin	150.943	-0.991176	0.241211	-4.10917	3.97079e-05	0.00120021
Pkmyt1	79.2788	-0.995248	0.262751	-3.78779	0.000151992	0.00379121
Tes	118.805	-0.99807	0.227887	-4.37967	1.18861e-05	0.000409849
Plk4	180.456	-1.02259	0.179006	-5.71262	1.11251e-08	7.47984e-07
Dnajc9	115.901	-1.04045	0.216301	-4.81019	1.50789e-06	6.49476e-05
Mcm4	637.306	-1.04165	0.134263	-7.75829	8.60819e-15	1.22316e-12
Ctps	67.5	-1.04907	0.278061	-3.7728	0.000161425	0.00395509
Ramp3	244.877	-1.05751	0.183397	-5.76624	8.10592e-09	5.61427e-07
Kpna2	345.306	-1.0583	0.198601	-5.32879	9.88693e-08	5.4076e-06
Rrm1	626.08	-1.06503	0.126938	-8.39015	4.85514e-17	8.80505e-15
Ezh2	304.085	-1.07587	0.188384	-5.71106	1.12275e-08	7.5121e-07
Tyms	190.283	-1.08088	0.180819	-5.97766	2.26369e-09	1.68651e-07
Cd177	431.526	-1.09355	0.191368	-5.71441	1.10086e-08	7.43785e-07
Prdx4	452.415	-1.09634	0.131519	-8.336	7.68455e-17	1.37553e-14
Glipr2	185.847	-1.09811	0.191556	-5.7326	9.89038e-09	6.81596e-07
H2afx	192.018	-1.09979	0.17544	-6.26871	3.64052e-10	3.02273e-08
Gatm	53.0324	-1.11111	0.298846	-3.718	0.000200806	0.00475552
Adam8	2674	-1.12252	0.094299	-11.9039	1.12975e-32	1.11223e-29
Cdc6	72.7711	-1.12701	0.269048	-4.18888	2.80333e-05	0.000872197
Atad2	1200.48	-1.13399	0.117847	-9.62252	6.4238e-22	2.21348e-19
Nup210	267.714	-1.13642	0.163971	-6.93062	4.1901e-12	4.21549e-10
Mthfd2	82.2571	-1.14343	0.259069	-4.41359	1.01672e-05	0.000357485
Atad5	223.091	-1.14439	0.200019	-5.72139	1.05657e-08	7.17375e-07
Lmnb1	146.311	-1.15085	0.203908	-5.64394	1.66201e-08	1.08567e-06
S100a6	155.217	-1.15318	0.225869	-5.10554	3.29851e-07	1.64128e-05
Tmem119	86.3621	-1.16194	0.25927	-4.48159	7.40902e-06	0.000274512
Sntb1	106.163	-1.18488	0.222533	-5.3245	1.01229e-07	5.49307e-06
Fbxo5	76.7914	-1.18572	0.279097	-4.24842	2.15279e-05	0.000684884
Tacc3	111.577	-1.19847	0.220114	-5.44476	5.18767e-08	3.04262e-06
Arg1	6544.35	-1.20435	0.116947	-10.2982	7.1766e-25	2.90927e-22
Polq	66.8036	-1.20437	0.277971	-4.33271	1.47284e-05	0.000495125
Ccne2	77.5298	-1.20451	0.256064	-4.70393	2.55199e-06	0.000105311
Sh2d3c	45.4526	-1.2058	0.331134	-3.64142	0.000271136	0.00610632
Chil3	132.435	-1.20717	0.283021	-4.26531	1.99625e-05	0.000644363
Pglyrp1	90.8293	-1.21076	0.273458	-4.4276	9.52867e-06	0.000338489
Dna2	80.3029	-1.21755	0.268675	-4.53169	5.85139e-06	0.000222175
Mcm6	839.879	-1.22689	0.124654	-9.84239	7.39356e-23	2.68172e-20
Mgl2	68.9528	-1.24626	0.284928	-4.37393	1.22032e-05	0.000418399
Mms22l	110.268	-1.25181	0.224003	-5.58835	2.29235e-08	1.46275e-06
Mcm2	435.318	-1.25489	0.165483	-7.58321	3.37116e-14	4.46952e-12
Mboat1	84.4162	-1.26671	0.25006	-5.0656	4.0711e-07	1.98979e-05
Map4k1	105.018	-1.26765	0.227376	-5.57512	2.47363e-08	1.57116e-06
Cd24a	3150.8	-1.27507	0.11179	-11.4059	3.90684e-30	2.96154e-27
Blm	103.912	-1.28027	0.236829	-5.4059	6.44855e-08	3.70335e-06
Bard1	80.0379	-1.2825	0.25693	-4.99163	5.98716e-07	2.80945e-05
Dbf4	99.0262	-1.28459	0.242574	-5.29565	1.18591e-07	6.33541e-06
Kif20a	244.699	-1.28501	0.166454	-7.71994	1.16385e-14	1.63687e-12
Gins1	42.8057	-1.28649	0.352833	-3.64616	0.000266187	0.00603431
Cenpq	101.216	-1.28728	0.251198	-5.12457	2.98224e-07	1.50391e-05
Sell	500.733	-1.2888	0.15628	-8.24673	1.62793e-16	2.7701e-14
Lig1	344.824	-1.29234	0.153814	-8.402	4.38947e-17	8.17568e-15
Mcm7	295.801	-1.29312	0.14821	-8.72494	2.66322e-18	5.7355e-16
S100a4	216.386	-1.30405	0.165354	-7.88638	3.11079e-15	4.71165e-13
Gmnn	82.9165	-1.31792	0.247635	-5.32202	1.02618e-07	5.54663e-06
Aurka	56.1944	-1.31808	0.305095	-4.32022	1.55872e-05	0.000517682
Wdhd1	251.716	-1.31956	0.193748	-6.81071	9.71208e-12	9.63033e-10
Nsl1	68.3119	-1.34304	0.28188	-4.76459	1.89241e-06	7.93936e-05
Gtse1	54.5918	-1.34613	0.314138	-4.28515	1.8262e-05	0.000596141
Knstrn	195.877	-1.3492	0.181741	-7.42376	1.1384e-13	1.42641e-11
Nek2	43.7772	-1.36274	0.347656	-3.91979	8.86265e-05	0.00243334
Ncapg2	280.746	-1.36816	0.165	-8.29188	1.11474e-16	1.9698e-14
Brip1	149.611	-1.37169	0.201551	-6.80568	1.00571e-11	9.90123e-10
Hells	93.7579	-1.38544	0.269725	-5.13648	2.79931e-07	1.42372e-05
Zwilch	80.0792	-1.40199	0.264208	-5.3064	1.11812e-07	6.01993e-06
Pask	57.03	-1.40946	0.324488	-4.34362	1.40151e-05	0.000473457
Tcf19	64.3213	-1.41101	0.284759	-4.95512	7.22855e-07	3.29904e-05
Kif22	133.911	-1.41188	0.212655	-6.63931	3.1515e-11	2.89581e-09
Asf1b	77.6633	-1.41586	0.259041	-5.46576	4.60919e-08	2.75015e-06
Timeless	84.4736	-1.41742	0.269255	-5.26424	1.40773e-07	7.49139e-06
Gen1	88.5965	-1.42089	0.244002	-5.82328	5.77031e-09	4.1423e-07
Cks1b	89.5417	-1.42595	0.246349	-5.78834	7.10859e-09	4.97348e-07
E2f8	293.505	-1.42759	0.156009	-9.15071	5.6562e-20	1.49922e-17
Mad2l1	156.077	-1.4289	0.198417	-7.20151	5.95506e-13	6.78335e-11
Chaf1a	153.744	-1.4317	0.217414	-6.5851	4.54572e-11	4.12195e-09
Cenpi	47.9019	-1.43193	0.338247	-4.23337	2.30217e-05	0.00072777
Lipn	90.104	-1.4344	0.266706	-5.37822	7.52246e-08	4.23192e-06
Gprc5a	29.3024	-1.4373	0.395419	-3.63488	0.000278107	0.00622264
Napsa	44.778	-1.43946	0.333146	-4.3208	1.55461e-05	0.000517566
Cdca7	43.9726	-1.45204	0.356944	-4.06798	4.74231e-05	0.00139367
Cdca3	47.5354	-1.4567	0.328641	-4.4325	9.31451e-06	0.000332938
Kcnn4	68.25	-1.46231	0.318858	-4.58607	4.51658e-06	0.000173889
Smc2	401.175	-1.46824	0.156915	-9.35687	8.21314e-21	2.35837e-18
Cdca5	54.6257	-1.46948	0.324788	-4.52443	6.05578e-06	0.000229305
Pls3	266.007	-1.47632	0.181679	-8.12598	4.43778e-16	7.19598e-14
Arhgap19	146.648	-1.47677	0.202093	-7.30739	2.72375e-13	3.23633e-11
Ska3	53.7851	-1.48798	0.32228	-4.61704	3.89257e-06	0.000151713
Cenpn	58.6039	-1.50922	0.290835	-5.18927	2.11115e-07	1.09391e-05
Exo1	80.1857	-1.51929	0.254916	-5.95994	2.52332e-09	1.86983e-07
Pole	239.301	-1.53038	0.182201	-8.3994	4.48753e-17	8.24689e-15
Psat1	452.278	-1.53629	0.147295	-10.43	1.80855e-25	9.23231e-23
Mastl	78.314	-1.53841	0.271067	-5.67538	1.38378e-08	9.16957e-07
Depdc1b	33.8863	-1.54474	0.403368	-3.82962	0.000128343	0.00326979
Stap1	45.7342	-1.55768	0.344943	-4.51576	6.30899e-06	0.00023694
Hist1h2bl	28.0203	-1.56278	0.407748	-3.8327	0.000126743	0.00323501
Ddias	27.8127	-1.58031	0.427521	-3.69645	0.000218633	0.00512728
Spc25	33.8205	-1.5814	0.400175	-3.95176	7.75801e-05	0.00217335
Sgol2a	127.691	-1.58314	0.210469	-7.52197	5.39573e-14	6.95041e-12
Mybl2	59.4529	-1.58467	0.296616	-5.34251	9.16689e-08	5.05389e-06
Cdca8	146.785	-1.59356	0.202676	-7.86262	3.7617e-15	5.57501e-13
Dut	65.9816	-1.59829	0.290926	-5.4938	3.93377e-08	2.36765e-06
Prim1	108.099	-1.60503	0.252857	-6.34758	2.18722e-10	1.8382e-08
Dtl	157.816	-1.60563	0.215297	-7.45772	8.80354e-14	1.1132e-11
Ncaph	220.98	-1.60593	0.175077	-9.17275	4.61124e-20	1.24621e-17
Diaph3	125.58	-1.61686	0.241169	-6.70424	2.02459e-11	1.92447e-09
Cdc20	62.9009	-1.62737	0.294846	-5.51938	3.40205e-08	2.11218e-06
Mcm5	360.396	-1.63272	0.151579	-10.7714	4.69734e-27	2.81493e-24
Kif20b	198.651	-1.6378	0.198547	-8.24892	1.59826e-16	2.7536e-14
Cdca2	168.072	-1.6471	0.194764	-8.45687	2.74657e-17	5.408e-15
Ccnf	87.2743	-1.65435	0.245254	-6.74543	1.52572e-11	1.48091e-09
Kif18a	39.4068	-1.65485	0.377862	-4.37952	1.18943e-05	0.000409849
Trim59	26.616	-1.65866	0.434894	-3.81393	0.000136772	0.00345261
Aurkb	206.785	-1.66459	0.177504	-9.37773	6.74071e-21	1.97675e-18
Cenph	59.5176	-1.66701	0.310307	-5.37212	7.78149e-08	4.35985e-06
Mis18bp1	87.2503	-1.6672	0.267569	-6.23093	4.63678e-10	3.75933e-08
Hist1h1b	62.7154	-1.67009	0.296569	-5.63135	1.78804e-08	1.15702e-06
Kntc1	227.339	-1.68208	0.175813	-9.56745	1.09575e-21	3.59587e-19
Iqgap3	104.329	-1.68432	0.242403	-6.94845	3.69324e-12	3.74293e-10
Cenpm	27.6568	-1.68452	0.434628	-3.87578	0.000106284	0.002785
Fancd2	84.9124	-1.6862	0.279746	-6.02761	1.66404e-09	1.27419e-07
Ncapg	121.267	-1.69421	0.228633	-7.41018	1.26132e-13	1.56551e-11
Spc24	62.542	-1.69708	0.292385	-5.80428	6.46437e-09	4.5927e-07
Haao	46.2273	-1.69983	0.351007	-4.84273	1.28066e-06	5.60362e-05
Cd109	31.4822	-1.70054	0.436888	-3.89239	9.92619e-05	0.00264288
Rccd1	91.0296	-1.7041	0.250621	-6.7995	1.04986e-11	1.02625e-09
Cdc45	100.578	-1.70874	0.238802	-7.15547	8.33888e-13	9.26893e-11
Lctl	23.736	-1.70907	0.451797	-3.78283	0.000155052	0.00383951
Uhrf1	261.819	-1.70977	0.195445	-8.74807	2.17026e-18	4.82463e-16
Trip13	111.659	-1.72559	0.234393	-7.36196	1.81232e-13	2.19115e-11
Dsn1	30.0498	-1.75078	0.414109	-4.22781	2.35973e-05	0.000742561
Dlgap5	178.27	-1.75454	0.20191	-8.68973	3.63295e-18	7.70353e-16
Cit	162.864	-1.77998	0.203436	-8.7496	2.14106e-18	4.82463e-16
Chaf1b	97.6578	-1.78005	0.253756	-7.01481	2.30258e-12	2.44126e-10
Vcan	247.881	-1.78011	0.171656	-10.3702	3.38664e-25	1.55594e-22
Kif23	325.429	-1.78567	0.167368	-10.6691	1.41934e-26	7.52414e-24
Fignl1	100.769	-1.78767	0.241282	-7.40904	1.27212e-13	1.56551e-11
Slpi	22017.3	-1.79549	0.0976049	-18.3955	1.42851e-75	9.8446e-72
Sgol1	47.6872	-1.80998	0.327522	-5.52628	3.27092e-08	2.03996e-06
Bub1b	240.884	-1.8148	0.183752	-9.87636	5.27126e-23	1.96361e-20
Chek1	99.633	-1.81489	0.283551	-6.40058	1.54789e-10	1.3418e-08
Ticrr	108.317	-1.81885	0.238694	-7.61999	2.53688e-14	3.42802e-12
Ndc80	120.951	-1.83127	0.230785	-7.93499	2.10513e-15	3.29716e-13
Ercc6l	120.147	-1.84095	0.218059	-8.44242	3.10826e-17	5.95015e-15
Ccna2	462.228	-1.84979	0.149547	-12.3693	3.83208e-35	4.80159e-32
Ckap2l	97.9616	-1.85708	0.255697	-7.2628	3.79172e-13	4.42893e-11
Ska1	28.3882	-1.87183	0.497677	-3.76114	0.000169141	0.00410277
Wee1	96.0232	-1.8722	0.24689	-7.58316	3.37248e-14	4.46952e-12
Kif18b	80.9479	-1.87818	0.279784	-6.71296	1.90715e-11	1.82543e-09
Melk	63.4656	-1.8795	0.31281	-6.00845	1.873e-09	1.41069e-07
Ncapd2	343.759	-1.88162	0.160171	-11.7476	7.26636e-32	6.67681e-29
Esco2	40.4714	-1.88526	0.366951	-5.13764	2.78213e-07	1.42023e-05
Cep55	55.8375	-1.88921	0.350864	-5.38445	7.26669e-08	4.10479e-06
Tpx2	324.129	-1.89012	0.150635	-12.5477	4.09059e-36	5.63806e-33
Myh7	56.074	-1.90378	0.305504	-6.2316	4.61709e-10	3.75933e-08
Spdl1	73.5887	-1.90437	0.283492	-6.71754	1.84816e-11	1.78135e-09
Hgd	136.152	-1.90914	0.242543	-7.87135	3.50834e-15	5.25603e-13
Prr11	102.75	-1.91391	0.243667	-7.85465	4.00894e-15	5.87822e-13
Stil	127.643	-1.91774	0.235022	-8.15984	3.35476e-16	5.63886e-14
Clspn	144.176	-1.92254	0.21052	-9.13231	6.70531e-20	1.74376e-17
Top2a	1236.99	-1.92876	0.143349	-13.455	2.87711e-41	6.60919e-38
Anln	462.95	-1.92989	0.137674	-14.0178	1.21311e-44	3.34407e-41
Ect2	138.879	-1.93071	0.21194	-9.10967	8.26322e-20	2.10911e-17
Kif4	188.506	-1.9542	0.190563	-10.2548	1.12555e-24	4.43241e-22
Cenpe	356.565	-1.95462	0.17946	-10.8917	1.26229e-27	7.90828e-25
Ccnb2	181.013	-1.95946	0.220331	-8.89326	5.93426e-19	1.41021e-16
Parpbp	47.0969	-1.96288	0.356016	-5.51346	3.51839e-08	2.16491e-06
Rad54b	36.0058	-1.96313	0.416781	-4.71021	2.47459e-06	0.000102424
Dhfr	100.962	-1.99922	0.2502	-7.99051	1.34378e-15	2.12888e-13
Birc5	82.0791	-2.00089	0.256686	-7.79511	6.43501e-15	9.23893e-13
Nusap1	199.202	-2.00137	0.226406	-8.83975	9.59292e-19	2.20365e-16
Brca1	192.668	-2.00431	0.187564	-10.686	1.18392e-26	6.52717e-24
Neil3	73.6078	-2.00589	0.315823	-6.35131	2.1349e-10	1.80523e-08
Ttk	115.662	-2.01014	0.238747	-8.41953	3.78005e-17	7.13705e-15
Troap	18.9201	-2.02438	0.521922	-3.87869	0.000105019	0.0027571
Spag5	65.8866	-2.02608	0.288934	-7.01226	2.34493e-12	2.46719e-10
Pbk	115.715	-2.03181	0.2566	-7.91821	2.40946e-15	3.73142e-13
Ube2c	147.835	-2.03207	0.212535	-9.56108	1.16539e-21	3.73547e-19
Hist1h2bm	21.7103	-2.037	0.499046	-4.08178	4.46912e-05	0.00131901
Rad51ap1	51.7758	-2.05008	0.344822	-5.94532	2.75921e-09	2.0337e-07
Mki67	1711.97	-2.05599	0.137874	-14.9121	2.75172e-50	1.26423e-46
Stmn1	163.286	-2.06395	0.200364	-10.301	6.97432e-25	2.90927e-22
Rrm2	233.327	-2.07566	0.180223	-11.5172	1.081e-30	8.76437e-28
Mcm10	105.987	-2.07829	0.238126	-8.72772	2.59852e-18	5.68499e-16
Slc43a3	45.7169	-2.08064	0.350288	-5.93979	2.85387e-09	2.09228e-07
Foxm1	192.947	-2.09126	0.202071	-10.3491	4.22303e-25	1.87761e-22
Cenpf	385.637	-2.09693	0.163263	-12.8439	9.31159e-38	1.83345e-34
Prc1	212.648	-2.10505	0.202847	-10.3775	3.13838e-25	1.4916e-22
Cdc25c	20.946	-2.11115	0.496972	-4.24803	2.15657e-05	0.000684884
Plk1	69.0545	-2.12085	0.300126	-7.06655	1.58837e-12	1.72382e-10
Aspm	366.008	-2.12547	0.16849	-12.6148	1.74929e-36	2.67894e-33
Kif15	237.62	-2.12888	0.189224	-11.2506	2.30021e-29	1.5097e-26
Kif2c	66.9828	-2.13035	0.29597	-7.19787	6.11609e-13	6.90968e-11
Bub1	168.682	-2.14129	0.210917	-10.1523	3.23678e-24	1.23924e-21
E2f7	70.5434	-2.15734	0.288495	-7.4779	7.5518e-14	9.63763e-12
Ckap2	116.577	-2.15975	0.225074	-9.59575	8.33115e-22	2.80069e-19
Kif11	431.597	-2.20299	0.154591	-14.2504	4.45546e-46	1.53524e-42
Nuf2	95.4043	-2.20986	0.249891	-8.84331	9.29233e-19	2.17078e-16
Casc5	112.426	-2.28377	0.255902	-8.92441	4.48077e-19	1.08348e-16
Ccnb1	119.617	-2.28706	0.241679	-9.4632	2.9867e-21	9.35582e-19
Hmmr	153.367	-2.33356	0.224728	-10.384	2.93341e-25	1.44397e-22
Cdk1	168.577	-2.3482	0.208031	-11.2878	1.50815e-29	1.03934e-26
E2f2	52.1113	-2.36249	0.338493	-6.97943	2.96381e-12	3.04852e-10
Plp2	30.8248	-2.39634	0.424923	-5.63946	1.70581e-08	1.10902e-06
Mbnl3	52.691	-2.50185	0.35664	-7.01505	2.29867e-12	2.44126e-10
Shcbp1	42.7611	-2.53668	0.378829	-6.69612	2.14027e-11	2.0205e-09
Kif14	114.117	-2.57921	0.241344	-10.6869	1.17272e-26	6.52717e-24
Ung	25.5062	-2.73171	0.542725	-5.03333	4.82026e-07	2.32299e-05
Spp1	19.6443	-2.77584	0.578943	-4.79466	1.6295e-06	6.95337e-05
Fam64a	31.12	-2.85764	0.449599	-6.35596	2.07123e-10	1.76221e-08
Depdc1a	8.88373	-3.31422	0.901896	-3.67473	0.000238102	0.00550631
Pif1	9.03794	-3.65964	0.953971	-3.83621	0.000124946	0.003201
Kdm5d	301.965	-8.8399	0.735426	-12.0201	2.78599e-33	2.95379e-30
Uty	148.634	-9.71293	1.19272	-8.14353	3.8393e-16	6.37555e-14
Eif2s3y	161.518	-10.7964	1.19347	-9.0462	1.48036e-19	3.64353e-17
Ddx3y	443.139	-12.2521	1.18818	-10.3117	6.24079e-25	2.68803e-22
CD102F vs CD102M
