## Supplemental Table 3 for "Origin and microenvironment contribute to the sexually dimorphic phenotype and function of peritoneal macrophages"

### Sheet: Gene_List
Gene	Up=1	Down=0
Ppp1r9a	1
C4b	1
Lrg1	1
Hal	1
Snx11	1
Tgfb2	1
Mill2	1
Fcgrt	1
Colec12	1
Cd209b	1
Saa3	1
Lpar6	1
P2rx1	1
Cd209a	1
Mrvi1	1
She	1
Apoc1	1
Stab1	1
Mbnl3	0
Hist1h2bm	0
Pglyrp1	0
Chil3	0
Slc43a3	0
Kif14	0
Foxm1	0
Kcnn4	0
Mcm10	0
Plk1	0
Cdk1	0
Rrm2	0
Ccnb1	0
Hmmr	0
Ube2c	0
Bub1	0
E2f7	0
Ndc80	0
Casc5	0
Kif2c	0
Kif18b	0
Ckap2l	0
Ccnb2	0
Sgms2	0
Aspm	0
Ccnd1	0
Aurkb	0
Nusap1	0
Stil	0
Kif15	0
Iqgap3	0
Exo1	0
Oraov1	0
Ramp3	0
Ckap2	0
Ncapd2	0
Ticrr	0
Trip13	0
Stmn1	0
Wee1	0
Uhrf1	0
Ect2	0
Kif11	0
Coro1a	0
Ccna2	0
Kif4	0
Tpx2	0
S100a4	0
Prc1	0
Mki67	0
Cenpe	0
Anln	0
Cit	0
Csrp1	0
Clspn	0
Bub1b	0
Mad2l1	0
Tmem154	0
Top2a	0
Tes	0
Ercc6l	0
Brca1	0
E2f8	0
Sgol2a	0
Lmnb1	0
Kntc1	0
Mcm5	0
Pole	0
Psat1	0
Kif20b	0
Cenpf	0
Mcm2	0
Kif23	0
Smc2	0
Nup210	0
Ncapg2	0
H2afx	0
Tyms	0
Vim	0
Bend4	0
Mcm7	0
Me2	0
Kif20a	0
Atad2	0
Slc7a1	0
Mcm3	0
